# MAVISp: A Modular Structure-Based Framework for Protein Variant Effects

**DOI:** 10.1101/2022.10.22.513328

**Authors:** Matteo Arnaudi, Mattia Utichi, Kristine Degn, Matteo Tiberti, Ludovica Beltrame, Karolina Krzesińska, Pablo Sánchez-Izquierdo Besora, Eleni Kiachaki, Simone Scrima, Laura Bauer, Katrine Meldgård, Anna Melidi, Lorenzo Favaro, Anu Oswal, Guglielmo Tedeschi, Terézia Dorčaková, Alberte Heering Estad, Joachim Breitenstein, Jordan Safer, Paraskevi Saridaki, Valentina Sora, Francesca Maselli, Philipp Becker, Jérémy Vinhas, Alberto Pettenella, Matteo Lambrughi, Claudia Cava, Anna Rohlin, Mef Nilbert, Sumaiya Iqbal, Peter Wad Sackett, Burcu Aykac Fas, Elena Papaleo

**Affiliations:** Cancer Structural Biology, Danish Cancer Institute, 2100, Copenhagen, Denmark; Cancer Systems Biology, Section for Bioinformatics, Department of Health and Technology, Technical University of Denmark, 2800, Lyngby, Denmark; Institute of Molecular Bioimaging and Physiology, National Research Council (IBFM-CNR), Via F. Cervi 93, Segrate-Milan, 20054, Milan, Italy; Bioinformatic and Computational Biology group, the Center for Development of Therapeutics, Broad Institute of MIT and Harvard, 415 Main St, Cambridge, MA 02142; Laboratoire de Biochimie Théorique, CNRS (UPR9080), Université Paris Cité, F-75005 Paris, France; Department of Biochemistry and Microbiology, University of Chemistry and Technology Prague, Prague 6 166 28, Czech Republic; Department of Science, Technology and Society, Scuola Universitaria IUSS, Istituto Universitario di Studio Superiori, Piazza della Vittoria 15, 27100 Pavia, Italy; Department of Clinical Genetics and Genomics, Sahlgrenska university hospital, Gothenburg, Sweden; Department of Laboratory Medicine, Institute for Biomedicine, Sahlgrenska Academy, University of Gothenburg, Gothenburg, Sweden; Institute of Clinical Medicine, Dept. Oncology and Pathology, Lund University, Sweden; Department of Clinical Research, Copenhagen University Hospital Amager and Hvidovre, Copenhagen, Denmark

**Keywords:** variant effects, cancer genomics, protein structures, free energy calculations, protein stability, protein function, long-range structural communication

## Abstract

The role of genomic variants in disease has expanded significantly with the advent of advanced sequencing techniques. The rapid increase in identified genomic variants has led to many variants being classified as Variants of Uncertain Significance or as having conflicting evidence, posing challenges for their interpretation and characterization. Additionally, current methods for predicting pathogenic variants often lack insights into the underlying molecular mechanisms. Here, we introduce MAVISp (<u>M</u>ulti-layered <u>A</u>ssessment of <u>V</u>arIants by <u>S</u>tructure for <u>p</u>roteins), a modular structural framework for variant effects, accompanied by a web server (https://services.healthtech.dtu.dk/services/MAVISp-1.0/) to enhance data accessibility, consultation, and reusability. MAVISp currently provides data over 1000 proteins, encompassing more than eight million variants. A team of biocurators regularly analyzes and updates protein entries using standardized workflows, incorporating free energy calculations or biomolecular simulations. We illustrate the utility of MAVISp through selected case studies. The framework facilitates the analysis of variant effects at the protein level and has the potential to advance the understanding and application of mutational data in disease research.
