## Supplementary Table S1 for "MAVISp: A Modular Structure-Based Framework for Protein Variant Effects"

### Sheet: Sheet1
description	repository	Reference (PMID or DOI)
MAVISp Python package/web server repo	https://github.com/ELELAB/MAVISp	this publication
MAVISp_automatization pipeline	https://github.com/ELELAB/MAVISp_automatization	this publication
Pathogenicity predictors benchmark	https://github.com/ELELAB/MAVISp_pathogenicity_predictors_benchmark	this publication
Loop replacer	https://github.com/ELELAB/MAVISp_loop_replacer	this publication
RaSP benchmark	https://github.com/ELELAB/MAVISp_RaSP_benchmark	this publication
EVE pipeline	https://github.com/ELELAB/MAVISp_EVE_pipeline	this publication
CABSflex pipeline	https://github.com/ELELAB/MAVISp_CABSflex_pipeline	this publication
PPI to structure pipelines (PDB2Mentha etc)	https://github.com/ELELAB/PPI2PDB	this publication
various utilities	https://github.com/ELELAB/mavisp_accessory_tools	40738203, this publication
pipelines for MutateX	https://www.github.com/ELELAB/mutatex_pipelines	this publication
cancermuts Python package	https://www.github.com/ELELAB/cancermuts	36243772
mutatex Python package	https://www.github.com/ELELAB/ELELAB/mutatex	10.1093/bib/bbac074
SLiMfast Python package	https://www.github.com/ELELAB/SLiMfast	this publication
PDBminer Python package	https://www.github.com/ELELAB/PDBminer	10.1021/acs.jcim.3c00884
Workflow for RaSP	https://www.github.com/ELELAB/RaSP_workflow	this publication
RosettaDDGPrediction Python package	https://www.github.com/ELELAB/RosettaDDGPrediction	10.1002/pro.4527
PyInteraph2 Python package	https://www.github.com/ELELAB/pyinteraph2	10.1021/acs.jcim.3c00574
phopho-iLIR program	https://www.github.com/ELELAB/phospho-iLIR	this publication
allosigma and PSN-path workflows	https://github.com/ELELAB/MAVISp_allosigma2_workflow	10.1016/j.jmb.2025.169359
Mol-Analysis	https://github.com/ELELAB/Mol-Analysis	10.1007/978-1-4939-9608-7_18
MetaD-Analysis	https://github.com/ELELAB/MetaD-Analysis	this publication
OSF repo MAVISp database	https://osf.io/ufpzm/	this publication
gitbook website	https://elelab.gitbook.io/mavisp/	this publication
MAVISp web server	https://services.healthtech.dtu.dk/services/MAVISp-1.0/	this publication
cancermuts web server	https://services.healthtech.dtu.dk/services/Cancermuts-1.0/	this publication
MAVISp-extended data	https://osf.io/y3p2x/	this publication
GitHub space to coordinate activities for data collection and report updates	https://github.com/ELELAB/mavisp_data_collection	this publication
