## Supplementary Table S2 for "MAVISp: A Modular Structure-Based Framework for Protein Variant Effects"

### Sheet: Sheet1
case study	mode	modules
BLM - tumor suppressor	simple	STRUCTURE SELECTION, STABILITY, VARIANT EFFECT PREDICTORS
PTEN - comparision with experimental deep mutational scans	simpe	STRUCTURESELECTION. STABILITY, VARIANT EFFECT PREDICTORS, EXPERIMENTAL DATA
ULK1	simple, ensemble	STRUCTURE SELECTION, STABILITY, VARIANT EFFECT PREDICTORS, LONG RANGE, PTM
MAP1LC3B	simple, ensemble	STRUCTURE SELECTION, INTERACTOME, STABILITY, VARIANT EFFECT PREDICTORS, LOCAL INTERACTIONS
SMPD1	ensemble	STRUCTURESELECTION. STABILITY, VARIANT EFFECT PREDICTORS, EXPERIMENTAL DATA
