## Supplementary Table S3 for "MAVISp: A Modular Structure-Based Framework for Protein Variant Effects"

### Sheet: csv_for_figure_2
Mutation	HGVSp	HGVSg	gnomAD genome allele frequency	gnomAD exome allele frequency	REVEL score	Mutation sources	Pfam domain classification	Stability (FoldX5, alphafold, kcal/mol)	Stability (Rosetta Cartddg2020, alphafold, kcal/mol)	Stability (RaSP, alphafold, kcal/mol)	Stability classification, alphafold, (Rosetta, FoldX)	Stability classification, alphafold, (RaSP, FoldX)	EFoldMine - part of early folding region	EFoldMine score	Local Int. (Binding with MLH1_4FMNb_3RBNab_modeller, heterodimer, FoldX5, kcal/mol)	Local Int. (Binding with MLH1_4FMNb_3RBNab_modeller, heterodimer, Rosetta Talaris 2014, kcal/mol)	Local Int. classification (MLH1_4FMNb_3RBNab_modeller)	Relative Side Chain Solvent Accessibility in wild-type	PTMs	is site part of phospho-SLiM	PTM residue SASA (%)	Change in stability with PTM (FoldX5, kcal/mol)	PTM effect in regulation	PTM effect in stability	PTM effect in function	AlloSigma2 mutation type	AlloSigma2 predicted consequence - pockets and interfaces	ClinVar Variation ID	ClinVar Interpretation	ClinVar Review Status	AlphaFold2 model pLDDT score	AlphaFold2 model secondary structure	DeMaSk delta fitness	DeMaSk Shannon entropy	DeMaSk log2 variant frequency	GEMME Score	EVE score	EVE classification (25% Uncertain)	AlphaMissense pathogenicity score	AlphaMissense classification	References
L372P	NP_000048:p.Leu372Pro					saturation,clinvar	BDHCT (NUC031) domain (PF08072)	3.06007	6.63673	5.92634	Destabilizing	Destabilizing	TRUE	0.204			Uncertain	77		TRUE	77		neutral	neutral	neutral	DOWN	neutral	2199903	Uncertain significance	1	71.89	H	-0.4938	0.0003	-20.4577	-3.62143	0.90429	Pathogenic	0.9475	pathogenic	https://doi.org/10.1101/2022.10.22.513328
G397E	NP_000048:p.Gly397Glu					saturation,clinvar	BDHCT (NUC031) domain (PF08072)	6.12957	3.62075	8.84291	Destabilizing	Destabilizing	FALSE	0.087				1.2		FALSE	1.2		neutral	neutral	neutral	UP	neutral	818550	Uncertain significance	2	83.53	H	-0.35	0.9281	-20.7056	-2.62638	0.485831	Uncertain	0.6402	pathogenic	https://doi.org/10.1101/2022.10.22.513328
L474P	NP_000048:p.Leu474Pro					saturation,clinvar	BDHCT-box associated domain on Bloom syndrome protein (PF16204)	3.4175	19.1663	4.71029	Destabilizing	Destabilizing	FALSE	0.043			Uncertain	99.3		TRUE	99.3		neutral	neutral	neutral	DOWN	neutral	2012072	Uncertain significance	1	26.59	-	-0.1794	2.3381	-1.0089	-0.0372619	0.000276405	Benign	0.0427	benign	https://doi.org/10.1101/2022.10.22.513328
F663I	NP_000048:p.Phe663Ile	hg38,15:g.90763070T>A			0.886	COSMIC,saturation,clinvar		3.30227	2.97211	3.04282	Uncertain	Destabilizing	FALSE	0.092				6.1		FALSE	6.1		neutral	neutral	neutral	DOWN	neutral	2716048	Uncertain significance	1	86.09	T	-0.3865	0.0702	-22.1795	-7.60274	0.998886	Pathogenic	0.9822	pathogenic	https://doi.org/10.1101/2022.10.22.513328
L680P	NP_000048:p.Leu680Pro					saturation,clinvar	DEAD/DEAH box helicase (PF00270)	6.92614	7.60918	9.06276	Destabilizing	Destabilizing	TRUE	0.277				5.8		FALSE	5.8		neutral	neutral	neutral	DOWN	neutral	1784861	Uncertain significance	2	97.4	H	-0.4313	0.7745	-22.1795	-7.0931	0.983683	Pathogenic	0.9955	pathogenic	https://doi.org/10.1101/2022.10.22.513328
C685Y	NP_000048:p.Cys685Tyr					saturation,clinvar	DEAD/DEAH box helicase (PF00270)	27.9807	6.46769	3.32281	Destabilizing	Destabilizing	TRUE	0.433				0.5		TRUE	0.5		neutral	neutral	neutral	UP	neutral	859380	Uncertain significance	2	96.37	E	-0.4062	0.9705	-22.1765	-5.69447	0.949957	Pathogenic	0.9663	pathogenic	https://doi.org/10.1101/2022.10.22.513328
I687T	NP_000048:p.Ile687Thr					saturation,clinvar	DEAD/DEAH box helicase (PF00270)	3.78141		3.03774		Destabilizing	TRUE	0.644				0		TRUE	0		neutral	neutral	neutral	DOWN	neutral	2855336	Uncertain significance	1	94.35	E	-0.2915	0.9984	-22.1734	-5.99789	0.933672	Pathogenic	0.9136	pathogenic	https://doi.org/10.1101/2022.10.22.513328
L688P	NP_000048:p.Leu688Pro					saturation,clinvar	DEAD/DEAH box helicase (PF00270)	4.46306	3.37415	4.66265	Destabilizing	Destabilizing	TRUE	0.546				3.7		TRUE	3.7		neutral	neutral	neutral	DOWN	neutral	2185717	Uncertain significance	1	90.92	E	-0.4859	0.1817	-22.1734	-7.60193	0.997565	Pathogenic	0.9977	pathogenic	https://doi.org/10.1101/2022.10.22.513328
L697S	NP_000048:p.Leu697Ser					saturation,clinvar	DEAD/DEAH box helicase (PF00270)	3.83506	3.94048	3.7471	Destabilizing	Destabilizing	FALSE	0.095				9.3		FALSE	9.3		neutral	neutral	neutral	DOWN	neutral	962166	Uncertain significance	1	94.54	H	-0.4381	0.1254	-22.1795	-7.8009	0.998808	Pathogenic	0.9887	pathogenic	https://doi.org/10.1101/2022.10.22.513328
Y699C	NP_000048:p.Tyr699Cys					saturation,clinvar	DEAD/DEAH box helicase (PF00270)	4.65719	4.10986	4.16444	Destabilizing	Destabilizing	FALSE	0.219				0.3	P	FALSE	0.3	10.243	uncertain	neutral	uncertain	DOWN	neutral	1785794	Uncertain significance	2	97.63	H	-0.4146	0.0845	-22.1765	-7.80106	0.997815	Pathogenic	0.9033	pathogenic	https://doi.org/10.1101/2022.10.22.513328
L701R	NP_000048:p.Leu701Arg					saturation,clinvar	DEAD/DEAH box helicase (PF00270)	10.347	10.6997	5.01516	Destabilizing	Destabilizing	FALSE	0.16				0		FALSE	0		neutral	neutral	neutral	UP	neutral	1497346	Uncertain significance	1	97.24	H	-0.4954	0.0437	-22.1765	-7.80139	0.99885	Pathogenic	0.9981	pathogenic	https://doi.org/10.1101/2022.10.22.513328
V705D	NP_000048:p.Val705Asp					saturation,clinvar	DEAD/DEAH box helicase (PF00270)	4.04705	4.68946	4.16775	Destabilizing	Destabilizing	FALSE	0.073				7.2		TRUE	7.2		neutral	neutral	neutral	DOWN	neutral	820751	Uncertain significance	2	96.66	H	-0.3747	1.5496	-22.1765	-5.43235	0.951722	Pathogenic	0.9376	pathogenic	https://doi.org/10.1101/2022.10.22.513328
G708E	NP_000048:p.Gly708Glu					saturation,clinvar	DEAD/DEAH box helicase (PF00270)	25.6213	11.5524	5.28882	Destabilizing	Destabilizing	FALSE	0.052				4.1		TRUE	4.1		neutral	neutral	neutral	UP	neutral	655066	Uncertain significance	2	95.39	S	-0.4389	0.0437	-22.1765	-7.79975	0.99855	Pathogenic	0.9749	pathogenic	https://doi.org/10.1101/2022.10.22.513328
G708R	NP_000048:p.Gly708Arg					saturation,clinvar	DEAD/DEAH box helicase (PF00270)	24.7149	8.8051	5.38697	Destabilizing	Destabilizing	FALSE	0.052				4.1		TRUE	4.1		neutral	neutral	neutral	UP	neutral	949862, 524806	Uncertain significance, Uncertain significance	2025-01-01	95.39	S	-0.4559	0.0437	-22.1765	-7.24523	0.997839	Pathogenic	0.961	pathogenic	https://doi.org/10.1101/2022.10.22.513328
V709D	NP_000048:p.Val709Asp					saturation,clinvar	DEAD/DEAH box helicase (PF00270)	4.96739	5.28231	5.22956	Destabilizing	Destabilizing	FALSE	0.121				0		TRUE	0		neutral	neutral	neutral	DOWN	neutral	990971	Uncertain significance	0	97.85	E	-0.4406	0.8332	-22.1795	-6.83719	0.990419	Pathogenic	0.9971	pathogenic	https://doi.org/10.1101/2022.10.22.513328
V724G	NP_000048:p.Val724Gly					saturation,clinvar	DEAD/DEAH box helicase (PF00270)	3.11117	4.18265	3.80032	Destabilizing	Destabilizing	FALSE	0.264				12.2		FALSE	12.2		neutral	neutral	neutral	DOWN	neutral	2160835	Uncertain significance	1	90.55	H	-0.3978	0.8552	-22.1795	-6.88263	0.978771	Pathogenic	0.811	pathogenic	https://doi.org/10.1101/2022.10.22.513328
L763P	NP_000048:p.Leu763Pro					saturation,clinvar	DEAD/DEAH box helicase (PF00270)	7.61027	6.17721	7.67173	Destabilizing	Destabilizing	TRUE	0.418				0		TRUE	0		neutral	neutral	neutral	DOWN	neutral	1789048	Uncertain significance	1	97.81	E	-0.4799	0.2475	-22.2006	-7.35579	0.99871	Pathogenic	0.9995	pathogenic	https://doi.org/10.1101/2022.10.22.513328
L763Q	NP_000048:p.Leu763Gln					saturation,clinvar	DEAD/DEAH box helicase (PF00270)	3.6081		3.23699		Destabilizing	TRUE	0.418				0		TRUE	0		neutral	neutral	neutral	DOWN	neutral	2835105	Uncertain significance	1	97.81	E	-0.4173	0.2475	-22.2006	-7.35579	0.996521	Pathogenic	0.9973	pathogenic	https://doi.org/10.1101/2022.10.22.513328
Y764C	NP_000048:p.Tyr764Cys	hg19,15:g.91310237A>G			0.849	cBioPortal,saturation,clinvar	DEAD/DEAH box helicase (PF00270)	5.29611	4.43605	4.63449	Destabilizing	Destabilizing	TRUE	0.246				0.3		TRUE	0.3		uncertain			DOWN	neutral	2891761	Uncertain significance	1	97.45	E	-0.3983	0.263	-22.2006	-7.69497	0.99659	Pathogenic	0.9447	pathogenic	https://doi.org/10.1101/2022.10.22.513328
L780P	NP_000048:p.Leu780Pro					saturation,clinvar	DEAD/DEAH box helicase (PF00270)	6.19801		9.12195		Destabilizing	TRUE	0.201				0		TRUE	0		neutral	neutral	neutral	DOWN	neutral	2566813	Uncertain significance	1	96.99	H	-0.4415	0.6654	-22.1976	-6.77284	0.968129	Pathogenic	0.9978	pathogenic	https://doi.org/10.1101/2022.10.22.513328
L783F	NP_000048:p.Leu783Phe					saturation,clinvar	DEAD/DEAH box helicase (PF00270)	4.65662	4.22211	3.14091	Destabilizing	Destabilizing	TRUE	0.25				0.2		TRUE	0.2		neutral	neutral	neutral	UP	neutral	1362171	Uncertain significance	2	97.22	H	-0.3444	0.091	-22.1976	-6.92454	0.771999	Pathogenic	0.9422	pathogenic	https://doi.org/10.1101/2022.10.22.513328
L789W	NP_000048:p.Leu789Trp					saturation,clinvar	DEAD/DEAH box helicase (PF00270)	9.78113		3.4325		Destabilizing	TRUE	0.5				0.2		FALSE	0.2		neutral	neutral	neutral	UP	neutral	3224195	Uncertain significance	1	97.41	E	-0.4093	0.4627	-22.1976	-5.20951	0.992815	Pathogenic	0.9918	pathogenic	https://doi.org/10.1101/2022.10.22.513328
A790P	NP_000048:p.Ala790Pro					saturation,clinvar	DEAD/DEAH box helicase (PF00270)	6.65995	4.61599	4.70718	Destabilizing	Destabilizing	TRUE	0.459				16.9		FALSE	16.9		neutral	neutral	neutral	UP	neutral	2173874	Uncertain significance	1	97.31	E	-0.3163	1.582	-22.1976	-6.64862	0.972578	Pathogenic	0.9791	pathogenic	https://doi.org/10.1101/2022.10.22.513328
F792C	NP_000048:p.Phe792Cys					saturation,clinvar	DEAD/DEAH box helicase (PF00270)	5.3849	5.09218	4.48336	Destabilizing	Destabilizing	TRUE	0.331				0.7		FALSE	0.7		neutral	neutral	neutral	DOWN	neutral	2111373	Uncertain significance	1	97.81	E	-0.3786	0.4199	-22.2006	-6.25655	0.978899	Pathogenic	0.918	pathogenic	https://doi.org/10.1101/2022.10.22.513328
A797P	NP_000048:p.Ala797Pro					saturation,clinvar	DEAD/DEAH box helicase (PF00270)	7.49208		4.3702		Destabilizing	FALSE	0.057				0		FALSE	0		neutral	neutral	neutral	UP	neutral	2818184	Uncertain significance	1	92.7	G	-0.4498	0.1312	-22.1976	-7.79827	0.998985	Pathogenic	0.9985	pathogenic	https://doi.org/10.1101/2022.10.22.513328
Y811C	NP_000048:p.Tyr811Cys	hg38,15:g.90769463A>G	3.18532e-05	3.97693e-06	0.445	COSMIC,saturation,clinvar	DEAD/DEAH box helicase (PF00270)	4.47507	2.45476	4.13216	Uncertain	Destabilizing	FALSE	0.163				0		FALSE	0		uncertain			DOWN	neutral	405315	Conflicting classifications of pathogenicity	1	88.32	H	-0.4147	0.0841	-22.1856	-7.80139	0.995912	Pathogenic	0.9674	pathogenic	https://doi.org/10.1101/2022.10.22.513328
T830K	NP_000048:p.Thr830Lys					saturation,clinvar	DEAD/DEAH box helicase (PF00270)	7.31165	9.60272	5.02835	Destabilizing	Destabilizing	FALSE	0.053				0	P	FALSE	0	9.131	uncertain	neutral	uncertain	UP	neutral	1017501	Uncertain significance	2	91.28	E	-0.4037	0.0216	-22.2006	-7.80139	0.99923	Pathogenic	0.9967	pathogenic	https://doi.org/10.1101/2022.10.22.513328
T830R	NP_000048:p.Thr830Arg					saturation,clinvar	DEAD/DEAH box helicase (PF00270)	16.2491	7.98095	4.18267	Destabilizing	Destabilizing	FALSE	0.053				0	P	FALSE	0	9.131	uncertain	neutral	uncertain	UP	neutral	850073	Uncertain significance	2	91.28	E	-0.4065	0.0216	-22.2006	-7.80139	0.998939	Pathogenic	0.9965	pathogenic	https://doi.org/10.1101/2022.10.22.513328
I841N	NP_000048:p.Ile841Asn					saturation,clinvar		3.22796		3.6181		Destabilizing	TRUE	0.212				0		FALSE	0		neutral	neutral	neutral	DOWN	neutral	2586895	Uncertain significance	1	90.98	H	-0.4317	0.3425	-22.1946	-6.71622	0.993578	Pathogenic	0.9769	pathogenic	https://doi.org/10.1101/2022.10.22.513328
L845P	NP_000048:p.Leu845Pro	hg38,15:g.90769565T>C			0.794	COSMIC,saturation,clinvar		5.74139	10.6446	8.29687	Destabilizing	Destabilizing	TRUE	0.403				2.6		FALSE	2.6		neutral	neutral	neutral	DOWN	neutral	1792746	Uncertain significance	2	90.18	T	-0.4987	0.0431	-22.1976	-7.80073	0.998495	Pathogenic	0.9984	pathogenic	https://doi.org/10.1101/2022.10.22.513328
I847S	NP_000048:p.Ile847Ser					saturation,clinvar		4.56314	4.32007	4.17197	Destabilizing	Destabilizing	TRUE	0.301				0.2		FALSE	0.2		neutral	neutral	neutral	DOWN	neutral	581328	Uncertain significance	2	86.88	-	-0.3247	1.5419	-22.1886	-5.34788	0.719464	Pathogenic	0.8574	pathogenic	https://doi.org/10.1101/2022.10.22.513328
W881C	NP_000048:p.Trp881Cys					saturation,clinvar		4.85443	4.14286	5.54119	Destabilizing	Destabilizing	TRUE	0.364				17		FALSE	17		neutral	neutral	neutral	DOWN	neutral	2801498, 649989	Uncertain significance, Uncertain significance	2025-01-01	97.28	H	-0.3303	1.9779	-22.2006	-4.27254	0.967352	Pathogenic	0.8965	pathogenic	https://doi.org/10.1101/2022.10.22.513328
H886P	NP_000048:p.His886Pro					saturation,clinvar	Helicase conserved C-terminal domain (PF00271)	4.71189	11.3439	6.04573	Destabilizing	Destabilizing	FALSE	0.082				12.2		FALSE	12.2		neutral	neutral	neutral	DOWN	neutral	1477387	Uncertain significance	2	94.31	-	-0.1883	1.9418	-3.9557	-3.29529	0.805473	Pathogenic	0.5431	ambiguous	https://doi.org/10.1101/2022.10.22.513328
G891E	NP_000048:p.Gly891Glu	hg19,15:g.91328160G>A			0.866	cBioPortal,saturation,clinvar	Helicase conserved C-terminal domain (PF00271)	23.6297	12.0371	11.165	Destabilizing	Destabilizing	FALSE	0.082				0		TRUE	0		neutral	neutral	neutral	UP	neutral	524780	Uncertain significance	2	96.69	E	-0.441	0.0217	-22.1886	-7.72509	0.999255	Pathogenic	0.9973	pathogenic	https://doi.org/10.1101/2022.10.22.513328
G891R	NP_000048:p.Gly891Arg					saturation,clinvar	Helicase conserved C-terminal domain (PF00271)	31.1962		12.1417		Destabilizing	FALSE	0.082				0		TRUE	0		neutral	neutral	neutral	UP	neutral	2962162	Uncertain significance	2	96.69	E	-0.3901	0.0217	-8.9007	-7.72509	0.999059	Pathogenic	0.9934	pathogenic	https://doi.org/10.1101/2022.10.22.513328
L896P	NP_000048:p.Leu896Pro	hg19,15:g.91328175T>C			0.903	cBioPortal,saturation,clinvar	Helicase conserved C-terminal domain (PF00271)	3.93527	4.20714	5.30903	Destabilizing	Destabilizing	TRUE	0.3				12.7		TRUE	12.7		neutral	neutral	neutral	DOWN	neutral	1794746	Uncertain significance	1	93.4	S	-0.4616	0.446	-22.1856	-6.77562	0.997272	Pathogenic	0.9881	pathogenic	https://doi.org/10.1101/2022.10.22.513328
C901Y	NP_000048:p.Cys901Tyr	hg38,15:g.90784960G>A		3.97706e-06	0.875	COSMIC,saturation,clinvar	Helicase conserved C-terminal domain (PF00271)	12.4799	11.3799	3.6121	Destabilizing	Destabilizing	FALSE	0.096				0		TRUE	0		neutral	neutral	neutral	UP	neutral	952488	Conflicting classifications of pathogenicity	1	96.82	H	-0.4906	0.0547	-22.2006	-7.52689	0.997661	Pathogenic	0.9987	pathogenic	https://doi.org/10.1101/2022.10.22.513328
Q909P	NP_000048:p.Gln909Pro					saturation,clinvar	Helicase conserved C-terminal domain (PF00271)	4.87108	5.52721	6.24682	Destabilizing	Destabilizing	FALSE	0.091			Uncertain	51.9		FALSE	51.9		neutral	neutral	neutral	DOWN	neutral	581465	Uncertain significance	1	96.75	H	-0.2656	2.2569	-22.1976	-5.05052	0.857008	Pathogenic	0.8088	pathogenic	https://doi.org/10.1101/2022.10.22.513328
A915P	NP_000048:p.Ala915Pro					saturation,clinvar	Helicase conserved C-terminal domain (PF00271)	3.39332		4.80551		Destabilizing	FALSE	0.121				0		FALSE	0		neutral	neutral	neutral	UP	neutral	2576823	Uncertain significance	2	97.59	E	-0.4279	0.3684	-22.1946	-6.70065	0.989603	Pathogenic	0.9546	pathogenic	https://doi.org/10.1101/2022.10.22.513328
W934C	NP_000048:p.Trp934Cys					saturation,clinvar	Helicase conserved C-terminal domain (PF00271)	5.77672	5.15952	6.99025	Destabilizing	Destabilizing	FALSE	0.214				0		FALSE	0		neutral	neutral	neutral	DOWN	neutral	1367258	Uncertain significance	1	93.46	H	-0.5123	0.0001	-22.2006	-7.7259	0.999145	Pathogenic	0.9989	pathogenic	https://doi.org/10.1101/2022.10.22.513328
V958E	NP_000048:p.Val958Glu					saturation,clinvar	Helicase conserved C-terminal domain (PF00271)	3.97122	2.86361	3.68946	Uncertain	Destabilizing	FALSE	0.113				1.3		FALSE	1.3		neutral	neutral	neutral	-	uncertain	454122	Uncertain significance	1	94.68	-	-0.4726	0.0217	-22.1886	-7.7241	0.999704	Pathogenic	0.9966	pathogenic	https://doi.org/10.1101/2022.10.22.513328
V961A	NP_000048:p.Val961Ala					saturation,clinvar	Helicase conserved C-terminal domain (PF00271)	3.7142	1.92483	3.31376	Uncertain	Destabilizing	TRUE	0.35				0		FALSE	0		neutral	neutral	neutral	DOWN	neutral	580054	Uncertain significance	1	97.5	E	-0.3507	0.0001	-22.1886	-7.72427	0.999406	Pathogenic	0.9518	pathogenic	https://doi.org/10.1101/2022.10.22.513328
C989R	NP_000048:p.Cys989Arg					saturation,clinvar		16.6827	6.91871	4.33179	Destabilizing	Destabilizing	TRUE	0.232				0		FALSE	0		neutral	neutral	neutral	UP	neutral	454124	Uncertain significance	1	98.11	E	-0.5425	0.0218	-22.1856	-7.72361	0.994154	Pathogenic	0.9956	pathogenic	https://doi.org/10.1101/2022.10.22.513328
F992S	NP_000048:p.Phe992Ser					saturation,clinvar		5.17005	5.85952	5.45215	Destabilizing	Destabilizing	TRUE	0.249				4.9		TRUE	4.9		neutral	neutral	neutral	DOWN	neutral	822402	Uncertain significance	2	97.95	E	-0.3459	0.8927	-22.1856	-6.44166	0.996929	Pathogenic	0.9776	pathogenic	https://doi.org/10.1101/2022.10.22.513328
